# Conserved degronome features governing quality control associated proteolysis

**DOI:** 10.1101/2022.04.06.487275

**Authors:** Bayan Mashahreh, Shir Armony, Kristoffer Enøe Johansson, Alon Chappleboim, Nir Friedman, Richard G. Gardner, Rasmus Hartmann-Petersen, Kresten Lindorff-Larsen, Tommer Ravid

## Abstract

The eukaryotic proteome undergoes constant surveillance by quality control systems that either sequester, refold, or eliminate aberrant proteins by ubiquitin-dependent mechanisms. Ubiquitin-conjugation necessitates the recognition of degradation determinants, termed degrons, by their cognate E3 ubiquitin-protein ligases. To learn about the distinctive properties of quality control degrons, we performed an unbiased peptidome stability screen in yeast. The search identified a large cohort of proteome-derived degrons, some of which exhibited broad E3 ligase specificity. Consequent application of a machine-learning algorithm established constraints governing degron potency, including the amino acid composition and secondary structure propensities. According to the set criteria, degrons with transmembrane domain-like characteristics are the most probable sequences to act as degrons. Similar quality control degrons were identified in viral and human proteins, suggesting conserved degradation mechanisms. Altogether, the emerging data indicate that transmembrane domain-like degron features have been preserved in evolution as key quality control determinants of proteins’ half-life.
