## Supplementary Table 1 for "Conserved degronome features governing quality control associated proteolysis"

### Sheet: Sheet1
Supplemental Table 3, related to Figure 2. Mutant P3 peptides and their QCDPred scores
degron_name	seq	Probability
P3	FKRNAVFVGTIFAGAFV	0.89
P3_1E	FKRNAVFVGTIEAGAFV	0.72233
P3_1R	FKRNAVFVGTIRAGAFV	0.830192
P3_2E	FKRNAVFVGTIEAGAEV	0.444229
P3_2R	FKRNAVFVGTIRAGARV	0.738436
P3_3E	FKRNAVFVGTEEAGAEV	0.183935
P3_3R	FKRNAVFVGTRRAGARV	0.599385
GRAVY: grand average of hydropathy

### Sheet: Sheet2
degron_name	seq	Probability	GRAVY
P3	FKRNAVFVGTIFAGAFV	0.89	1.19412
P3_1E	FKRNAVFVGTIEAGAFV	0.72233	0.823529
P3_1R	FKRNAVFVGTIRAGAFV	0.830192	0.764706
P3_2E	FKRNAVFVGTIEAGAEV	0.444229	0.452941
P3_2R	FKRNAVFVGTIRAGARV	0.738436	0.335294
P3_3E	FKRNAVFVGTEEAGAEV	0.183935	-0.0176471
P3_3R	FKRNAVFVGTRRAGARV	0.599385	-0.194118
